# The evolution of male weapons is associated with the type of breeding site in a clade of Neotropical frogs

**DOI:** 10.1101/2024.08.15.608145

**Authors:** Erika M. Santana, Daniel S. Caetano, Alexandre V. Palaoro, Glauco Machado

**Affiliations:** Universidade de Sao Paulo; Towson University; Universidade Federal do Parana

**Keywords:** evolutionary lability, hypertrophied limbs, male-male competition, sexual dimorphism, sexual selection, thumb spines

## Abstract

Male weaponry evolution is often linked to resource or female defense polygyny. This pattern emerges from highly studied taxa, such as arthropods and mammals. However, whether factors such as breeding site type influence weaponry evolution remains an open question. We explore this question using frogs of the subfamily Leptodactylinae, where males of species spawning in exposed sites (water bodies) fight to hold oviposition sites or dislodge rivals during amplexus. Conversely, males of species spawning in concealed sites (ground nests and crevices) rarely engage in intense physical contests. We hypothesize that male weaponry evolution would be associated with reproduction in exposed sites. Using two complementary phylogenetic comparative methods, we first found a macroevolutionary correlation between male weapons and breeding site type. The presence of weapons is consistently associated with exposed sites, while their absence is linked to concealed sites. We explore how this macroevolutionary pattern can also be influenced by female mate choice. Second, we found that both gains and *losses* of weapons occurred more frequently in species spawning in exposed sites. This unexpected finding suggests that the dynamics of weapon evolution are more intricate than anticipated. We propose some explanations aspiring to stimulate further investigations with other external fertilizer species.
