## Supplementary material for "The evolution of male weapons is associated with the type of breeding site in a clade of Neotropical frogs": Final dataset

### Sheet: species_data
species	species_readable	thumbspine_1	chestspine_2	hypertrophiedarm_3	reproductivesite_4	reproduction_description	references	additional_information
Leptodactylus albilabris (Günther, 1859)	Leptodactylus_albilabris	0	0	0	1	concealed	(1,2,3) Heyer 1978; (4) Stejneger 1904, Dent 1956	Foam nest deposited in burrows dug under stream rocks, which serve as nest roofs.
Leptodactylus bolivianus Boulenger, 1898	Leptodactylus_bolivianus	1	0	1	0	exposed	(1,2,3,4) Rodríguez & Duellman 1994
Leptodactylus brevipes Cope, 1887	Leptodactylus_brevipes	1	0	1	0	exposed	(1,4) Heyer 1974, as L. wagneri; (2,3) Heyer 1970a, as L. wagneri	Revalidated by Gazoni et al 2021
Leptodactylus bufonius Boulenger, 1894	Leptodactylus_bufonius	0	0	0	1	concealed	(1,2,3) Schalk & Leavitt, 2017; (4) Reading & Jofré 2003
Leptodactylus camaquara Sazima and Bokermann, 1978	Leptodactylus_camaquara	0	0	0	1	concealed	(1,2,3,4) Sazima and Bokermann 1978	Foam nest deposited in burrows dug under stream rocks, which serve as nest roofs.
Leptodactylus cunicularius Sazima and Bokermann, 1978	Leptodactylus_cunicularius	0	0	0	1	concealed	(1,2,3,4) Sazima and Bokermann 1978	Foam nest deposited in burrows dug under stream rocks, which serve as nest roofs.
Leptodactylus didymus Heyer, García-Lopez, and Cardoso, 1996	Leptodactylus_didymus	0	0	0	0	exposed	(1,2,3) Heyer et al. 1996; (4) Villacampa-Ortega et al. 2017
Leptodactylus discodactylus Boulenger, 1884	Leptodactylus_discodactylus	0	0	0	0	exposed	(1,2,3) Heyer 1997; (4) Rodríguez & Duellman 1994
Leptodactylus elenae Heyer, 1978	Leptodactylus_elenae	0	0	0	1	concealed	(1,2,3) Heyer 1978; (4) Weiler et al. 2013
Leptodactylus fallax Müller, 1926	Leptodactylus_fallax	1	0	1	1	concealed	(1,2) Kaiser 1994; (3) Guarino et al. 2014; (4) Lescure 1979
Leptodactylus flavopictus Lutz, 1926	Leptodactylus_flavopictus	1	1	1	0	exposed	(1,2,3) Heyer et al 1990; (4) Lutz 1948
Leptodactylus fragilis (Brocchi, 1877)	Leptodactylus_fragilis	0	0	0	1	concealed	(1,2,3) Heyer 1978; (4) Dixon & Heyer 1968 as L. labialis according to Heyer et al 2006	Acording Heyer et al 2006, L. labialis described in Dixon & Heyer 1968 is actually L. fragilis
Leptodactylus furnarius Sazima and Bokermann, 1978	Leptodactylus_furnarius	0	0	0	1	concealed	(1,2,3,4) Sazima and Bokermann 1978
Leptodactylus fuscus (Schneider, 1799)	Leptodactylus_fuscus	0	0	0	1	concealed	(1,2,3) Heyer 1978; (4) Arzabe & Prado 2006
Leptodactylus gracilis (Duméril and Bibron, 1840)	Leptodactylus_gracilis	0	0	0	1	concealed	(1,2,3) Heyer 1978; (4) Langone 1994
Leptodactylus guianensis Heyer and de Sá, 2011	Leptodactylus_guianensis	1	0	1	0	exposed	(1,2,3) Heyer and de Sá 2011; (4) Señaris et al 2014
Leptodactylus insularum Barbour, 1906	Leptodactylus_insularum	1	0	1	0	exposed	(1,2,3) Heyer and de Sá 2011; (3) Barrio-Amorós et al. 2019 (photo); (4) Sexton 1962
Leptodactylus jolyi Sazima and Bokermann, 1978	Leptodactylus_jolyi	0	0	0	1	concealed	(1,2,3,4) Sazima and Bokermann 1978; (1,2,3) Giaretta & Costa 2007
Leptodactylus knudseni Heyer, 1972	Leptodactylus_knudseni	1	1	1	0	exposed	(1,2) Heyer 1979; (3,4) Rodríguez & Duellman 1994
Leptodactylus labrosus Jiménez de la Espada, 1875	Leptodactylus_labrosus	0	0	0	1	concealed	(1,2,3) Heyer 1978; (3,4) Székely et al. 2016
Leptodactylus labyrinthicus (Spix, 1824)	Leptodactylus_labyrinthicus	1	1	1	0	exposed	(1,2) Heyer 1979; (3,4) Eterovick et al. 2020 (photo)
Leptodactylus laticeps Boulenger, 1918	Leptodactylus_laticeps	1	1	1	1	concealed	(1,2) Heyer 1979; (3) Jansen et al 2006 (photo); (4) Perotti 1997
Leptodactylus latinasus Jiménez de la Espada, 1875	Leptodactylus_latinasus	0	0	0	1	concealed	(1,2,3) Heyer 1978; (4) Langone 1994, Perotti 1997
Leptodactylus latrans (Steffen, 1815)	Leptodactylus_latrans	1	0	1	0	exposed	(1,2,3) Magalhães et al. 2020; (4) Izecksohn and Carvalho-e-Silva 2001
Leptodactylus leptodactyloides (Andersson, 1945)	Leptodactylus_leptodactyloides	1	0	0	0	exposed	(1,2,3) Heyer 1994, (4) Heyer 1998
Leptodactylus lithonaetes Heyer, 1995	Leptodactylus_lithonaetes	1	1	1	0	exposed	(1,2) Heyer & Heyer 2001; (3,4) Barrientos et al. 2018 (photo)	Eggs are laid in foam nests near puddles that form on rocks.
Leptodactylus longirostris Boulenger, 1882	Leptodactylus_longirostris	0	0	0	1	concealed	(1,2) Heyer 1978, Lima et al. 2006; (3,4) Lima et al. 2006
Leptodactylus luctator (Hudson, 1892)	Leptodactylus_luctator	1	0	1	0	exposed	(1,2,3) Magalhães et al. 2020; (4) Vaz-Silva et al. 2020
Leptodactylus macrosternum Miranda-Ribeiro, 1926	Leptodactylus_macrosternum	1	0	1	0	exposed	(1,2,3) Magalhães et al. 2020; (4) Ferreira et al. 2019
Leptodactylus melanonotus (Hallowell, 1861)	Leptodactylus_melanonotus	1	0	0	0	exposed	(1,2,3) Heyer 1970 a; (4) Campbell 1988
Leptodactylus myersi Heyer, 1995	Leptodactylus_myersi	1	0	1	1	concealed	(1,2,3) Heyer 1995; (4) Lescure 2000	It doesn't build nests. The foam nest is deposited in a rock crevice in the shade of the Clusia (plant genus), away from all exposedways.
Leptodactylus mystaceus (Spix, 1824)	Leptodactylus_mystaceus	0	0	0	1	concealed	(1,2,3) Heyer 1978; (4) Arzabe & Prado 2006
Leptodactylus mystacinus (Burmeister, 1861)	Leptodactylus_mystacinus	0	0	0	1	concealed	(1,2,3) Heyer 1978; (4) Dixon & Heyer 1968 as L. labialis
Leptodactylus natalensis Lutz, 1930	Leptodactylus_natalensis	1	0	1	0	exposed	(1,2,3) Lutz 1930; (4) Santos & Amorim 2006
Leptodactylus notoaktites Heyer, 1978	Leptodactylus_notoaktites	0	0	0	1	concealed	(1,2,3) Heyer 1978; (4) Arzabe & Prado 2006
Leptodactylus paraensis Heyer, 2005	Leptodactylus_paraensis	1	1	1	0	exposed	(1,2,3) Heyer 2005; Bitar et al 2012
Leptodactylus paranaru Magalhães, Lyra, Carvalho, Baldo, Brusquetti, Burella, Colli, Gehara, Giaretta, Haddad, Langone, López, Napoli, Santana, de Sá, and Garda, 2020	Leptodactylus_paranaru	1	0	1	0	exposed	(1,2,3,4) Magalhães et al. 2020	We attribute to this species the same reproductive mode as L. latrans, since it is part of the group of species previously considered as L. latras.
Leptodactylus payaya Magalhães, Lyra, Carvalho, Baldo, Brusquetti, Burella, Colli, Gehara, Giaretta, Haddad, Langone, López, Napoli, Santana, de Sá, and Garda, 2020	Leptodactylus_payaya	1	0	1	0	exposed	(1,2,3,4) Magalhães et al. 2020	We attribute to this species the same reproductive mode as L. latrans, since it is part of the group of species previously considered as L. latras.
Leptodactylus pentadactylus (Laurenti, 1768)	Leptodactylus_pentadactylus	1	0	0	0	exposed	(1,2,3) Heyer et al.2011, (4) Menin et al 2010	L. pentadactylus central American records are now assigned to Leptodactylus savagei. (Frost 2021)
Leptodactylus petersii (Steindachner, 1864)	Leptodactylus_petersii	1	0	0	0	exposed	(1,2,3) Gazoni et al 2021; (4) Upton et al. 2014
Leptodactylus plaumanni Ahl, 1936	Leptodactylus_plaumanni	0	0	0	1	concealed	(1,2,3) Heyer 1978; (4) Deiques et al. 2007
Leptodactylus podicipinus (Cope, 1862)	Leptodactylus_podicipinus	1	0	0	0	exposed	(1,2,3) Heyer 1970 a; (4) Prado et al. 2002
Leptodactylus poecilochilus (Cope, 1862)	Leptodactylus_poecilochilus	0	0	0	1	concealed	(1,2,3) Heyer 1978; (4) Savage 2002
Leptodactylus pustulatus (Peters, 1870)	Leptodactylus_pustulatus	0	0	0	0	exposed	(1,2,3) Heyer 1970a; (4) Vaz-Silva et al. 2020
Leptodactylus rhodonotus (Günther, 1869)	Leptodactylus_rhodonotus	1	1	1	0	exposed	(1,2) Heyer 1979; (3) Rodríguez & Duellman 1994; (4) Reichle 2006	It breeds in roadside ditches along main of the roads in the Yungas.
Leptodactylus riveroi Heyer and Pyburn, 1983	Leptodactylus_riveroi	1	0	0	0	exposed	(1,2,3) Heyer & Pyburn 1983***; (4) Lima et al. 2006 (photo of the foam nest)
Leptodactylus rugosus Noble, 1923	Leptodactylus_rugosus	1	1	1	1	concealed	(1,2) Heyer 1979; (3) Heyer & Thompson 2000; (4) Duellman 1997, Kok & Kalamandeen 2008	Foam nests are constructed under rocks or boulders.
Leptodactylus savagei Heyer, 2005	Leptodactylus_savagei	1	1	1	0	exposed	(1,2,3) Heyer 2005); (4) HerpetoNica & MARENA 2015, Breder 1946 as L. pentadactylus according Frost 2021
Leptodactylus sertanejo Giaretta and Costa, 2007	Leptodactylus_sertanejo	0	0	0	1	concealed	(1,2,3) Giaretta & Costa 2007; (4) Eterovick et al 2020
Leptodactylus silvanimbus McCranie, Wilson, and Porras, 1980	Leptodactylus_silvanimbus	1	0	1	0	exposed	(1,2,3) McCranie et al. 1980; (4) McCranie, J.R. 2017 (personal communication, 2017)
Leptodactylus spixi Heyer, 1983	Leptodactylus_spixi	0	0	0	1	concealed	(1,2,3) Heyer 1978 as Leptodactylus mystaceus according Frost 2021, Heyer 1983; (4) Izecksohn & Carvalho-e-Silva 2001
Leptodactylus stenodema Jiménez de la Espada, 1875	Leptodactylus_stenodema	0	0	0	1	concealed	(1,2,3) Pyburn & Heyer 1975; (4) Hero 1990, Neckel-Oliveira & Gordo 2004
Leptodactylus syphax Bokermann, 1969	Leptodactylus_syphax	1	1	1	0	exposed	(1,2,3) Heyer et al 2010; (4) Silva & Giaretta 2009 (photo)
Leptodactylus tapiti Sazima and Bokermann, 1978	Leptodactylus_tapiti	0	0	0	1	concealed	(1,2,3) Sazima and Bokermann 1978, (4) Arzabe & Prado 2006, Vaz-Silva et al. 2020	Foam nest deposited in burrows dug under stream rocks, which serve as nest roofs.
Leptodactylus troglodytes Lutz, 1926	Leptodactylus_troglodytes	0	0	0	1	concealed	(1,2,3) Heyer 1978; (4) Arzabe & de Almeida 1997
Leptodactylus validus Garman, 1888	Leptodactylus_validus	1	0	0	0	exposed	(1,2,3) Heyer & Heyer 2012; Downie 1996
Leptodactylus vastus Lutz, 1930	Leptodactylus_vastus	1	1	1	0	exposed	(1,2,3) Heyer 2005; (4) Vaz-Silva et al 2020	Heyer 2005 states that L. vastus is morphologically indistinguishable from other species of the L. pentadactylus group, which have hypertrophied arms in males. Photo in the book Vaz-Silva et al 2020
Leptodactylus ventrimaculatus Boulenger, 1902	Leptodactylus_ventrimaculatus	0	0	0	0	exposed	(1,2,3) Heyer 1978; (4) Ortega-Andrade et al. 2010, Ron et al. 2018
Leptodactylus wagneri (Peters, 1862)	Leptodactylus_wagneri	1	0	0	0	exposed	(1,2,3) Heyer 1970; (4) Rodríguez & Duellman 1994
Lithodytes lineatus (Schneider, 1799)	Lithodytes_lineatus	0	0	0	1	concealed	(1,2,3) Rodriguez & Duelmann 1994, Dias-Souza et al 2021; (4) Schlüter et al 2009	Foam nests are laid inside the ant nests.
Adenomera andreae (Müller, 1923)	Adenomera_andreae	0	0	0	1	concealed	(1,2,3) Heyer 1973; (4) Rodriguez & Duelmann
Adenomera diptyx (Boettger, 1885)	Adenomera_diptyx	0	0	0	1	concealed	(1,2,3) De la Riva 1996; (4) Zaracho & Kokubum 2017
Adenomera hylaedactyla (Cope, 1868)	Adenomera_hylaedactyla	0	0	0	1	concealed	(1,2,3) Heyer 1973 and personal observation; (4) Rodriguez & Duelmann
Adenomera lutzi Heyer, 1975	Adenomera_lutzi	0	0	0	1	concealed	(1,2,3,4) Kok et al. 2007

### Sheet: Details 
	Details:
1	The notation of trait 4 (reproductive mode) in statistical analysis was land = 1 and water = 0
2	Species described as with "slightly hypertrophied" arms were classified as with no arm hyperthrophied (state 0 in the trait 3) ;
3	Species described as with "moderately hypertrophied" arms were classified as with arm hyperthrophied (state 1 in the trait 3);
4	For synonymous species that had two tips in the tree, I used the same morphological trait states for both.
5	For new species with few information but previously categorized as a widely distributed and widely described species, we attributed the same trait states that original species.
