## Supplementary material for "The evolution of male weapons is associated with the type of breeding site in a clade of Neotropical frogs": Genbank accession codes

Terminal	12S	16S	Rhodopsin
Adenomera_hylaedactyla_1	DQ283063	DQ283063	DQ283790
Adenomera_hylaedactyla_2	AY943240.1	AY943227	KM091505
Adenomera_lutzi	NA	KM091597	NA
Adenomera_sp	AY364538	AY364538	NA
Allophryne_ruthveni	AF364511,AF364512,AF843564	AF364511,AF364512,AF843564	AY844538
Alsodes_gargola	AY843565	AY843565	AY844539
Amazophrynella_minuta	AY843582	AY843582	AY844555
Atelognathus_patagonicus	AY843571	AY843571	AY844545
Atelopus_spurrelli	DQ502200	DQ502200	NA
Batrachyla_leptopus	AY843572	AY843572	AY844546
Ceratophrys_cranwelli	AY843575	AY843575	AY843797
Chacophrys_pierottii	DQ283328	DQ283328	NA
Craugastor_rhodopis	DQ283317	DQ283317	DQ283960
Crossodactylus_schmidti	AY843579	AY843579	AY844780
Cycloramphus_boraceiensis	DQ283097	DQ283097	DQ283813
Edalorhina_perezi_1	AY843585	AY843585	AY844558
Edalorhina_perezi_2	KM091465	KM091581	KM091515
Engystomops_cf._freibergi	DQ337229	DQ337229	NA
Engystomops_coloradorum	DQ337222	DQ337222	NA
Engystomops_guayaco	DQ337220	DQ337220	NA
Engystomops_montubio	DQ337224	DQ337224	NA
Engystomops_petersi	EF011554	EF011554	NA
Engystomops_pustulatus	DQ337215	DQ337215	NA
Engystomops_pustulosus	DQ337235	DQ337235	NA
Engystomops_randi	DQ337228	DQ337228	NA
Engystomops_sp_B	DQ337216	DQ337216	NA
Engystomops_sp_D	DQ337218	DQ337218	NA
Espadarana_prosoblepon	AY364358,AY364379,AY843574	AY364358,AY364379,AY843574	AY364404
Eupsophus_calcaratus	AY843587	AY843587	AY844560
Gastrotheca__megacephala	AY843592	AY843592	AY844564
Hemiphractus_helioi	AY843594	AY843594	AY844566
Hyalinobatrachium_eurygnathum	AY843595	NA	AY844567
Hyalinobatrachium_fleischmanni	DQ283453	DQ283453	DQ284043
Hyalinobatrachium_sp	AY326024	AY326024	NA
Hydrolaetare_caparu	KM091473	KM091589	KM091526
Hydrolaetare_dantasi	KM091474	KM091590	KM091527
Hylodes_phyllodes	DQ283096	DQ283096	DQ283812
Hypsiboas_boans	AY843610	AY843610	AY844588
Lepidobatrachus_laevis	DQ283152	DQ283152	DQ283851
Leptodactylus_albilabris	KM091460	KM091577	KM091506
Leptodactylus_bolivianus	KM091461	HQ232831	KM091507
Leptodactylus_bufonius	AY943220	AY943233	KM091508
Leptodactylus_camaquara	KM091462	KM091578	KM091509
Leptodactylus_chaquensis	EF613179	EF632055	KM091510
Leptodactylus_colombiensis	KM091463	KM091579	KM091511
Leptodactylus_cunicularis	KM091464	KM091580	KM091512
Leptodactylus_didymus	AY948953	AY948957	KM091513
Leptodactylus_diedrus	AY943217	AY943230	KM091514
Leptodactylus_discodactylus	AY943226	AY943239	NA
Leptodactylus_elenae	KM091466	KM091582	KM091516
Leptodactylus_fallax	KM091467	KM091583	KM091517
Leptodactylus_flavopictus	KM091468	KM091584	KM091518
Leptodactylus_fragilis	KM091469	KM091585	KM091519
Leptodactylus_furnarius	KM091470	KM091586	KM091520
Leptodactylus_fuscus_1	NA	AY911275	NA
Leptodactylus_fuscus_2	AY905712	AY911281	KM091523
Leptodactylus_fuscus_3	AY905715	NA	KM091522
Leptodactylus_fuscus_4	DQ283404	DQ283404	DQ284015
Leptodactylus_fuscus_5	NA	AY911284	NA
Leptodactylus_fuscus_6	AY905702	AY911271	NA
Leptodactylus_fuscus_7	AY905705	AY911274	NA
Leptodactylus_fuscus_9	AY905706	NA	KM091521
Leptodactylus_gracilis	KM091471	KM091587	KM091524
Leptodactylus_grisegularis	KM091472	KM091588	KM091525
Leptodactylus_insularum	AY943222	AY943235	KM091528
Leptodactylus_joyli_AF465	KM091475	KM091591	KM091529
Leptodactylus_knudseni	KM091476	KM091592	KM091530
Leptodactylus_labrosus	KM091477	KM091593	KM091531
Leptodactylus_labyrinthicus_1	AY947875	AY947861	NA
Leptodactylus_labyrinthicus_2	AY947874	AY947860	NA
Leptodactylus_labyrinthicus_3	KM091478	NA	NA
Leptodactylus_laticeps	KM091479	KM091594	KM091532
Leptodactylus_latinasus	KM091480	KM091595	KM091533
Leptodactylus_latrans_1	KM091490	KM091605	KM091546
Leptodactylus_latrans_2	AY843688	AY843688	AY844681
Leptodactylus_latrans_HOLOTYPE	AY669856	KM091606	KM091547
Leptodactylus_leptodactyloides	AY943223	AY943236	KM091534
Leptodactylus_lithonaetes	KM091482	NA	KM091537
Leptodactylus_longirostris	KM091483	KM091596	KM091536
Leptodactylus_macrosternum_1	KM091485	KM091599	NA
Leptodactylus_macrosternum_2	KM091484	KM091598	KM091538
Leptodactylus_marambaiae	KM091486	KM091600	KM091539
Leptodactylus_melanonotus	AY943224	AY943237	KM091540
Leptodactylus_myersi	KM091487	KM091601	KM091541
Leptodactylus_mystaceus_1	AY905717	AY911286	KM091542
Leptodactylus_mystaceus_2	AY948952	AY948956	KM091576
Leptodactylus_mystaceus_3	AY948954	AY948958	KM091575
Leptodactylus_mystacinus	AY905716	AY911285	KM091543
Leptodactylus_natalenis	KM091488	KM091602	KM091544
Leptodactylus_nesiotus_3	KM091489	KM091603	KM091545
Leptodactylus_notoaktites	KM091504	KM091604	NA
Leptodactylus_paraensis	AY947870	AY947856	KM091549
Leptodactylus_pentadactylus	KM091491	KM091607	KM091550
Leptodactylus_peritoaktites	AY947880	AY947864	KM091551
Leptodactylus_petersii	KM091492	KM091608	KM091552
Leptodactylus_plaumanni	KM091493	KM091609	KM091553
Leptodactylus_podicipinus	EF613172	EF632048	KM091555
Leptodactylus_poecilochilus	KM091495	KM091611	KM091556
Leptodactylus_pustulatus	KM091497	KM091613	KM091557
Leptodactylus_rhodonotus	KM091498	KM091614	KM091559
Leptodactylus_riveroi	AY943218	AY943231	KM091560
Leptodactylus_rugosus	KM091499	KM091615	KM091561
Leptodactylus_savagei	AY943225	AY943238	KM091562
Leptodactylus_sertanejo	NA	KM091616	NA
Leptodactylus_silvanimbus	AY943219	AY943232	KM091563
Leptodactylus_sp_juvenile	AY843561	AY843561	AY844535
Leptodactylus_stenodema	KM091500	KM091617	KM091564
Leptodactylus_syphax	KM091501	KM091618	KM091565
Leptodactylus_tapiti	KM091481	KM091619	KM091566
Leptodactylus_troglodytes	KM091502	KM091620	KM091567
Leptodactylus_validus_1	EF613169	EF632029	KM091569
Leptodactylus_validus_2	EF613164	EF632024	KM091570
Leptodactylus_validus_3	EF613123	EF632033	KM091568
Leptodactylus_validus_continental	EF613170	EF632046	KM091548
Leptodactylus_vastus	AY947873	AY947859	KM091571
Leptodactylus_ventrimaculatus	KM091503	KM091621	KM091572
Leptodactylus_viridis	NA	KM091622	KM091573
Leptodactylus_wagneri	EF613176	EF632053	KM091574
Leptodactyus_fuscus_8	AY905698	AY911267	NA
Leptodactyus_rhodomystax	AY947869	AY947855	KM091558
Limnomedusa_macroglossa	AY843689	AY843689	AY844682
Lithodytes_lineatus_1	AY943228	AY943241	KM091535
Lithodytes_lineatus_2	AY843690	AY843690	AY844683
Megaelosia_goeldii	DQ283072	DQ283072	DQ283797
Melanophryniscus_klappenbachi	AY843699	AY843699	DQ283765
Nymphargus_bejaranoi	AY843576	AY843576	AY844372
Nymphargus_grandisonae	AY364540	AY364540	NA
Nymphargus_sp	AY326025	AY326025	NA
Odontophrynus_achalensis	DQ283247,DQ283248	DQ283247,DQ283248	DQ283918
Paratelmatobius_cardosoi	EU224402	EU224402	NA
Paratelmatobius_gaigeae	EU224397	EU224397	NA
Paratelmatobius_poecilogaster	EU224400	EU224400	NA
Paratelmatobius_sp_1	DQ283098	DQ283098	DQ283814
Paratelmatobius_sp_2	EU224412	EU224412	NA
Paratelmatobius_sp_3	EU224411	EU224411	NA
Phyllomedusa_vaillanti	AY549363	AY549363	AY844716
Physa_albonotatus	DQ337210	DQ337210	NA
Physa_barrioi	DQ337213	DQ337213	NA
Physa_biligonigerus	DQ337212	DQ337212	NA
Physa_cuvieri	AY843729	AY843729	AY844717
Physa_enesefae	DQ337211	DQ337211	NA
Physa_nattereri	DQ337208	DQ337208	NA
Physa_riograndensis	AY326021	AY326021	NA
Physa_signifer	DQ337209	DQ337209	NA
Physalaemus_gracilis	DQ283417	DQ283417	DQ284022
Pleurodema_brachyops_1	AY843733	AY843733	AY844721
Pleurodema_brachyops_2	KM091494	KM091610	KM091554
Pseudopaludicola_falcipes_1	AY843741	AY843741	AY844728
Pseudopaludicola_falcipes_2	KM091496	KM091612	NA
Rhaebo_haematiticus	DQ283167	DQ283167	DQ283861
Rhinoderma_darwinii	DQ283324	DQ283324	DQ283963
Scythrophrys_sawayae	DQ283099	DQ283099	DQ283815
Stefania_evansi	AY843767	AY843767	AY844755
Telmatobius_jahuira	DQ283041	DQ283041	DQ283771
Telmatobius_marmoratus	AY843769	AY843769	AY844757
Thoropa_miliaris	DQ283331	DQ283331	NA
